# How Array Design affects SNP Ascertainment Bias

**DOI:** 10.1101/833541

**Authors:** Johannes Geibel, Christian Reimer, Steffen Weigend, Annett Weigend, Torsten Pook, Henner Simianer

## Abstract

Single nucleotide polymorphisms (SNPs), genotyped with SNP arrays, have become a widely used marker type in population genetic analyses over the last 10 years. However, compared to whole genome re-sequencing data, arrays are known to lack a substantial proportion of globally rare variants and tend to be biased towards variants present in populations involved in the development process of the respective array. This affects population genetic estimators and is known as SNP ascertainment bias. We investigated factors contributing to ascertainment bias in array development by redesigning the Axiom™ Genome-Wide Chicken Array *in silico* and evaluating changes in allele frequency spectra and heterozygosity estimates in a stepwise manner. A sequential reduction of rare alleles during the development process was shown with main influencing factors being the identification of SNPs in a limited set of populations and a within-population selection of common SNPs when aiming for equidistant spacing. These effects were shown to be less severe with a larger discovery panel. Additionally, a generally massive overestimation of expected heterozygosity for the ascertained SNP sets was shown. This overestimation was 24% higher for populations involved in the discovery process than not involved populations in case of the original array. The same was observed after the SNP discovery step in the redesign. However, an unequal contribution of populations during the SNP selection can mask this effect but also adds uncertainty. Finally, we make suggestions for the design of specialized arrays for large scale projects where whole genome re-sequencing techniques are still too expensive.
