## SupplementaryMaterial for "How Array Design affects SNP Ascertainment Bias": S1_File.xlsx

### Sheet: Tabelle1
Name short	Name short in original study	Name long	Number of animals	Pooled or individual sequences	type	ENA study accession	ENA study link	linked paper	submitted form
AB	ARsch	Barbue d’Anvers quail	10	pooled	non commercial	PRJEB23803	https://www.ebi.ac.uk/ena/data/view/PRJEB23803	https://doi.org/10.1186/s12864-017-4416-9	fastq
AR	Arsch	Rumpless Araucana black	9	pooled	non commercial	PRJEB23803	https://www.ebi.ac.uk/ena/data/view/PRJEB23803	https://doi.org/10.1186/s12864-017-4416-9	fastq
AS	ASrb	Aseel red mottled	10	pooled	non commercial	PRJEB23803	https://www.ebi.ac.uk/ena/data/view/PRJEB23803	https://doi.org/10.1186/s12864-017-4416-9	fastq
BA	BAsch	Rosecomb Bantam black	10	pooled	non commercial	PRJEB23803	https://www.ebi.ac.uk/ena/data/view/PRJEB23803	https://doi.org/10.1186/s12864-017-4416-9	fastq
BH	BHrg	Brahma gold	10	pooled	non commercial	PRJEB23803	https://www.ebi.ac.uk/ena/data/view/PRJEB23803	https://doi.org/10.1186/s12864-017-4416-9	fastq
BK	BKschg	Bergische Crower	10	pooled	non commercial	PRJEB23803	https://www.ebi.ac.uk/ena/data/view/PRJEB23803	https://doi.org/10.1186/s12864-017-4416-9	fastq
BL	BL	Commercial brown layer line	25	individual	commercial	PRJEB30270	https://www.ebi.ac.uk/ena/data/view/PRJEB30270	https://doi.org/10.1371/journal.pgen.1007989	bam
BR1	BRA	Commercial broiler line A	20	individual	commercial	PRJEB30270	https://www.ebi.ac.uk/ena/data/view/PRJEB30270	https://doi.org/10.1371/journal.pgen.1007989	bam
BR2	BRB	Commercial broiler line B	20	individual	commercial	PRJEB30270	https://www.ebi.ac.uk/ena/data/view/PRJEB30270	https://doi.org/10.1371/journal.pgen.1007989	bam
CG	CHgesch	Japanese Bantam black tailed buff	10	pooled	non commercial	PRJEB23803	https://www.ebi.ac.uk/ena/data/view/PRJEB23803	https://doi.org/10.1186/s12864-017-4416-9	fastq
CS	COsch	Cochin black	10	pooled	non commercial	PRJEB23803	https://www.ebi.ac.uk/ena/data/view/PRJEB23803	https://doi.org/10.1186/s12864-017-4416-9	fastq
CW	CHschw	Japanese Bantam black mottled	10	pooled	non commercial	PRJEB23803	https://www.ebi.ac.uk/ena/data/view/PRJEB23803	https://doi.org/10.1186/s12864-017-4416-9	fastq
DG	DZgh	German Bantam gold partridge	10	pooled	non commercial	PRJEB23803	https://www.ebi.ac.uk/ena/data/view/PRJEB23803	https://doi.org/10.1186/s12864-017-4416-9	fastq
DL	DLla	German Faverolles salmon	10	pooled	non commercial	PRJEB23803	https://www.ebi.ac.uk/ena/data/view/PRJEB23803	https://doi.org/10.1186/s12864-017-4416-9	fastq
FG	FZgpo	Booted Bantam millefleur	10	pooled	non commercial	PRJEB23803	https://www.ebi.ac.uk/ena/data/view/PRJEB23803	https://doi.org/10.1186/s12864-017-4416-9	fastq
GG	GGg	Gallus gallus gallus	10	pooled	wild	PRJEB23803	https://www.ebi.ac.uk/ena/data/view/PRJEB23803	https://doi.org/10.1186/s12864-017-4416-9	fastq
GS	GGsc	Gallus gallus spadiceus	9	pooled	wild	PRJEB23803	https://www.ebi.ac.uk/ena/data/view/PRJEB23803	https://doi.org/10.1186/s12864-017-4416-9	fastq
GV		Gallus varius	2	pooled	wild	PRJEB31780	https://www.ebi.ac.uk/ena/data/view/PRJEB31780 ; confidential until published	submitted for this paper	bam
HO	HOxx	Dutch White Crested	10	pooled	non commercial	PRJEB23803	https://www.ebi.ac.uk/ena/data/view/PRJEB23803	https://doi.org/10.1186/s12864-017-4416-9	fastq
IT	ITrh	Leghorn brown	10	pooled	non commercial	PRJEB23803	https://www.ebi.ac.uk/ena/data/view/PRJEB23803	https://doi.org/10.1186/s12864-017-4416-9	fastq
KA	KAsch	Castilians black	9	pooled	non commercial	PRJEB23803	https://www.ebi.ac.uk/ena/data/view/PRJEB23803	https://doi.org/10.1186/s12864-017-4416-9	fastq
KG	KSgw	Ko Shamo black-red	9	pooled	non commercial	PRJEB23803	https://www.ebi.ac.uk/ena/data/view/PRJEB23803	https://doi.org/10.1186/s12864-017-4416-9	fastq
KS	KRsch	Creeper black	10	pooled	non commercial	PRJEB23803	https://www.ebi.ac.uk/ena/data/view/PRJEB23803	https://doi.org/10.1186/s12864-017-4416-9	fastq
KW	KRw	Creeper white	10	pooled	non commercial	PRJEB23803	https://www.ebi.ac.uk/ena/data/view/PRJEB23803	https://doi.org/10.1186/s12864-017-4416-9	fastq
LE	LER11	White Leghorn line R11	10	pooled	experimental	PRJEB23803	https://www.ebi.ac.uk/ena/data/view/PRJEB23803	https://doi.org/10.1186/s12864-017-4416-9	fastq
MA	MAxx	Malay black red	10	pooled	non commercial	PRJEB23803	https://www.ebi.ac.uk/ena/data/view/PRJEB23803	https://doi.org/10.1186/s12864-017-4416-9	fastq
MR	MRschk	Marans copper black	10	pooled	non commercial	PRJEB23803	https://www.ebi.ac.uk/ena/data/view/PRJEB23803	https://doi.org/10.1186/s12864-017-4416-9	fastq
NH	NHL68	New Hampshire line 68	10	pooled	experimental	PRJEB23803	https://www.ebi.ac.uk/ena/data/view/PRJEB23803	https://doi.org/10.1186/s12864-017-4416-9	fastq
OF	OFrbx	Orloff red spangled	10	pooled	non commercial	PRJEB23803	https://www.ebi.ac.uk/ena/data/view/PRJEB23803	https://doi.org/10.1186/s12864-017-4416-9	fastq
OH	OHsh	Ohiki silver duckwing	10	pooled	non commercial	PRJEB23803	https://www.ebi.ac.uk/ena/data/view/PRJEB23803	https://doi.org/10.1186/s12864-017-4416-9	fastq
OM	OMsschg	East Friesian Gulls silver penciled	10	pooled	non commercial	PRJEB23803	https://www.ebi.ac.uk/ena/data/view/PRJEB23803	https://doi.org/10.1186/s12864-017-4416-9	fastq
OR	ORge	Orpington buff	10	pooled	non commercial	PRJEB23803	https://www.ebi.ac.uk/ena/data/view/PRJEB23803	https://doi.org/10.1186/s12864-017-4416-9	fastq
PA	PAxx	Poland any colour	11	pooled	non commercial	PRJEB23803	https://www.ebi.ac.uk/ena/data/view/PRJEB23803	https://doi.org/10.1186/s12864-017-4416-9	fastq
RI		Rhode Island Red	10	pooled	commercial	PRJEB31780	https://www.ebi.ac.uk/ena/data/view/PRJEB31780 ; confidential until published	submitted for this paper	bam
SA	SAsch	Sumatra black	9	pooled	non commercial	PRJEB23803	https://www.ebi.ac.uk/ena/data/view/PRJEB23803	https://doi.org/10.1186/s12864-017-4416-9	fastq
SB	SBsschs	Sebright Bantam silver	10	pooled	non commercial	PRJEB23803	https://www.ebi.ac.uk/ena/data/view/PRJEB23803	https://doi.org/10.1186/s12864-017-4416-9	fastq
SE	SEw	Silkies white	10	pooled	non commercial	PRJEB23803	https://www.ebi.ac.uk/ena/data/view/PRJEB23803	https://doi.org/10.1186/s12864-017-4416-9	fastq
SH	SHsch	Shamo black	9	pooled	non commercial	PRJEB23803	https://www.ebi.ac.uk/ena/data/view/PRJEB23803	https://doi.org/10.1186/s12864-017-4416-9	fastq
SN	SNwsch	Sundheimer light	10	pooled	non commercial	PRJEB23803	https://www.ebi.ac.uk/ena/data/view/PRJEB23803	https://doi.org/10.1186/s12864-017-4416-9	fastq
TO	TOgh	Toutenkou black breasted red	10	pooled	non commercial	PRJEB23803	https://www.ebi.ac.uk/ena/data/view/PRJEB23803	https://doi.org/10.1186/s12864-017-4416-9	fastq
WL	WL	Commercial white layer line	25	individual	commercial	PRJEB30270	https://www.ebi.ac.uk/ena/data/view/PRJEB30270	https://doi.org/10.1371/journal.pgen.1007989	bam
WR		White Rock	10	pooled	commercial	PRJEB31780	https://www.ebi.ac.uk/ena/data/view/PRJEB31780 ; confidential until published	submitted for this paper	bam
WT	WTs	Westphalian Chicken silver Asian populations	10	pooled	non commercial	PRJEB23803	https://www.ebi.ac.uk/ena/data/view/PRJEB23803	https://doi.org/10.1186/s12864-017-4416-9	fastq
WY	WYw	Wyandotte white	10	pooled	non commercial	PRJEB23803	https://www.ebi.ac.uk/ena/data/view/PRJEB23803	https://doi.org/10.1186/s12864-017-4416-9	fastq
YO	YOwr	Yokohama red saddled white	10	pooled	non commercial	PRJEB23803	https://www.ebi.ac.uk/ena/data/view/PRJEB23803	https://doi.org/10.1186/s12864-017-4416-9	fastq
ZC	ZCw	Pekin Bantam white	10	pooled	non commercial	PRJEB23803	https://www.ebi.ac.uk/ena/data/view/PRJEB23803	https://doi.org/10.1186/s12864-017-4416-9	fastq
