## SupplementaryMaterial for "How Array Design affects SNP Ascertainment Bias": S3_File.csv

	BL	WL	BR1	BR2	pl_AB_0001	pl_AR_0002	pl_AS_0003	pl_BA_0004	pl_BH_0006	pl_BK_0005	pl_CG_0007	pl_CS_0008	pl_CW_0037	pl_DG_0009	pl_DL_0038	pl_FG_0010	pl_GG_0012	pl_GS_0013	pl_GV_0036	pl_HO_0011	pl_IT_0015	pl_KA_0016	pl_KG_0017	pl_KS_0039	pl_KW_0014	pl_LE_0019	pl_MA_0020	pl_MR_0021	pl_NH_0025	pl_OF_0040	pl_OH_0022	pl_OM_0024	pl_OR_0023	pl_PA_0018	pl_RI_0042	pl_SA_0029	pl_SB_0026	pl_SE_0027	pl_SH_0028	pl_SN_0030	pl_TO_0031	pl_WR_0041	pl_WT_0032	pl_WY_0033	pl_YO_0034	pl_ZC_0035
BL	0	0.122090773928933	0.0690778812148924	0.0738178543610288	0.125119842921601	0.0833178767969791	0.101021128647693	0.13396468806685	0.0944668285604412	0.112708148497913	0.104577396789481	0.0805900785379296	0.100859333150218	0.104613851642475	0.0987044664467795	0.132819393225579	0.0918724757055338	0.0878062295946	0.237386954099776	0.117852720085015	0.10943846787094	0.10668539806037	0.115821621397182	0.0989864256707716	0.104389327873483	0.132555050527024	0.10188446538865	0.0775450289703102	0.0800195761735991	0.106718230269793	0.122207057978714	0.11527034325658	0.104460462820948	0.108651181668662	0.0150035069006188	0.112826991931738	0.144152130119242	0.108881332618869	0.0905187825173493	0.0993979030768103	0.124400752855867	0.100747479499092	0.118607905228457	0.100033558759552	0.115437182429923	0.103420872886702
WL	0.122090773928933	0	0.0832778173120172	0.0899799227440112	0.115176209296525	0.0896625295509641	0.109641115959576	0.121024298012261	0.13370920586687	0.0891851100064149	0.129174328336599	0.113573179391045	0.126344295731892	0.0970457384733887	0.107771787103467	0.122859731634528	0.113578380483813	0.109780643621942	0.251541763444842	0.0880061399079423	0.0871755816765258	0.0892836649412704	0.143541136841187	0.0798331540734	0.0822178744508819	0.0767537633160978	0.10559409024279	0.0952068196277517	0.118819153215723	0.11329344553781	0.152406696344419	0.0882379223620063	0.135356947860943	0.0836320116970052	0.138505586677233	0.112541596331467	0.128205691438247	0.137740202621558	0.114338317287596	0.117053156421008	0.154737452403525	0.136614530788995	0.0959168930755734	0.122825712518908	0.127521892827242	0.132954068222663
BR1	0.0690778812148924	0.0832778173120172	0	0.0242953897344531	0.0930265471230587	0.0558309866989815	0.0699024348820283	0.100260467426838	0.0730867890459908	0.0772419868966128	0.079652174102637	0.0581966311869813	0.0762029005356811	0.0724525366365262	0.0711044231639448	0.0995541516044108	0.0659693846154344	0.0618368846059261	0.209356178204314	0.080879841495753	0.0747061086703164	0.072855740357894	0.0903762589299952	0.064879812402177	0.0702599963754281	0.0945454334492858	0.0713808466122138	0.0534837706701162	0.0649950904679331	0.079283099161624	0.0983925324679674	0.079165580033105	0.0819387688886011	0.0726999857156265	0.0851976562757283	0.0820352738980172	0.10982959689896	0.0845397463194969	0.0642758501766686	0.072291730011737	0.100818691751659	0.0849115416778696	0.0833444117970969	0.0736500045956688	0.0873602689372652	0.0795264968643986
BR2	0.0738178543610288	0.0899799227440112	0.0242953897344531	0	0.098241735228211	0.0606443645470026	0.0760170611468201	0.105705792463623	0.0768245715539958	0.0825486532169735	0.0847664164965364	0.0624257209691519	0.0814766079260604	0.0777072520693016	0.0755263597540347	0.105326015044315	0.0712177770467638	0.06719230724409	0.214960632024966	0.0860525502529029	0.0801990975487386	0.0782489416234447	0.0952779669746756	0.0700337854453344	0.0763854657311056	0.100697582898097	0.0766974150081126	0.0579883199788952	0.0698691796149606	0.0841255785669162	0.103078091249207	0.0846465796386737	0.0863349185149156	0.078165496024294	0.0899753137816542	0.0874268978818416	0.115273480233373	0.0892541825954483	0.0697105621497879	0.0775309068145931	0.105638029035524	0.089962300871983	0.088895357769122	0.0781076573865078	0.0928690620903639	0.0845364686754288
pl_AB_0001	0.125119842921601	0.115176209296525	0.0930265471230587	0.098241735228211	0	0.0961015729289548	0.109750543628984	0.114255713528212	0.132931581881128	0.103128695414833	0.123261581516753	0.113109935488665	0.1202062205166	0.0953217774565379	0.114276980076719	0.119099405432664	0.109019587203	0.106053929559169	0.250754659862858	0.10255635010314	0.104168081379514	0.102387565048428	0.136787734756351	0.0939100042525931	0.101254497836421	0.125184507294752	0.109236663682778	0.100320068511726	0.121793880316177	0.120482641503258	0.147946043446974	0.102392700654806	0.134713015114739	0.0970348369815709	0.139620929544261	0.119224077093022	0.119137017797157	0.133589362586306	0.109892399405282	0.120375235405428	0.150130154393297	0.138486467064265	0.109641876102611	0.123897554768244	0.127048334404824	0.130194909098007
pl_AR_0002	0.0833178767969791	0.0896625295509641	0.0558309866989815	0.0606443645470026	0.0961015729289548	0	0.0805210464215662	0.102836085122234	0.0887323694347188	0.0798700118065745	0.0907600909660985	0.0727392019686489	0.0884676217143914	0.0757952726164711	0.0816136391336849	0.103952528464712	0.0778426212181212	0.0745435594042053	0.221046825957606	0.0809962589565001	0.0778045837224429	0.0766860671251624	0.103601459197503	0.0688092721829859	0.0750283862009244	0.0999061428342919	0.0805214234652259	0.0643391317472385	0.0804619712192126	0.0873115748726394	0.112602471237604	0.0805018212794242	0.0952458204946414	0.0747176253596818	0.0970107128735026	0.0901681120131338	0.111671522072407	0.0980051776109785	0.0779563691795352	0.0842213194687327	0.11522006698579	0.0980053873759809	0.0871346975908211	0.0861620870500629	0.0981733768851328	0.0931460705069994
pl_AS_0003	0.101021128647693	0.109641115959576	0.0699024348820283	0.0760170611468201	0.109750543628984	0.0805210464215662	0	0.116562548904059	0.10237092691823	0.0981731456464709	0.0960542017155003	0.0855382126091803	0.0930988315724361	0.0888207707592211	0.0966212383224661	0.1160524808969	0.0809596568303741	0.0772885621685426	0.22606135089933	0.100922887899086	0.0972358199078598	0.0947034513998876	0.0965241064149924	0.0873030195195347	0.0936652175817172	0.119262397546437	0.0871237539477591	0.0795296113582748	0.0970241566615423	0.103339081827156	0.116521676894876	0.0997789727216672	0.109075136675867	0.093850056802227	0.115044697009553	0.101199573903762	0.12733578248685	0.108208739432329	0.0728989333345511	0.0995432889358188	0.119031422713297	0.115243915725256	0.106586384121348	0.101199375171649	0.106109427747293	0.103607374050021
pl_BA_0004	0.13396468806685	0.121024298012261	0.100260467426838	0.105705792463623	0.114255713528212	0.102836085122234	0.116562548904059	0	0.141314957343231	0.107643212260841	0.132201834804961	0.12181115238337	0.129457219442453	0.0904810100573736	0.122245303134269	0.128301823042432	0.118327655295355	0.115125723259912	0.258757566494014	0.106829152515086	0.110037976731577	0.108446632232522	0.145606784890299	0.0993585114177365	0.107426510216871	0.130136675045484	0.115923989121151	0.10786732024204	0.130015554209027	0.127928421952237	0.157119092161089	0.106684327553	0.143261323612276	0.101909062135101	0.147999128654892	0.124997182764751	0.122106725597192	0.142822381698043	0.117984386600419	0.128358341228341	0.160441123131739	0.146987056999462	0.113667482255168	0.131656843555792	0.135028654229477	0.138783434180496
pl_BH_0006	0.0944668285604412	0.13370920586687	0.0730867890459908	0.0768245715539958	0.132931581881128	0.0887323694347188	0.10237092691823	0.141314957343231	0	0.123300358775718	0.101393072724132	0.070907899725895	0.0981423333637288	0.11062787039048	0.100590470149923	0.139355689967197	0.0900376585453687	0.0861543203508211	0.237137738177919	0.129262434763834	0.11870666606479	0.114606275829854	0.111026947846025	0.109260389718631	0.113619854643682	0.143540030660169	0.104419352502592	0.0788228804658077	0.0894617673441925	0.112069594431442	0.117410450834965	0.126963954232377	0.0982046219395998	0.119428520130105	0.109049563548325	0.11807839999187	0.152393913915969	0.103689565785063	0.0880179153173407	0.0947122199694108	0.119231508797683	0.109970274735658	0.129311049842612	0.0955372505796594	0.116065152631413	0.0981804454194121
pl_BK_0005	0.112708148497913	0.0891851100064149	0.0772419868966128	0.0825486532169735	0.103128695414833	0.0798700118065745	0.0981731456464709	0.107643212260841	0.123300358775718	0	0.118869835420513	0.10285005238724	0.115938255347834	0.083734061299568	0.0976142378886297	0.109432249358891	0.102620230325861	0.0991438802289001	0.241206012435813	0.0749960697824947	0.0772776159257676	0.0781792520904617	0.132093977365701	0.0629651405773197	0.0739892950060484	0.0991419232803424	0.0952325986630951	0.0842490921953169	0.108170312835516	0.101370832717228	0.142355469803027	0.0748165427462206	0.124093215881367	0.0706717726805276	0.127208297614203	0.102450059775079	0.114935579238423	0.127333342936184	0.103616499623254	0.105601098979798	0.144619246626255	0.125035915302224	0.0848215604138628	0.112526412971679	0.116533024459625	0.122284498451162
pl_CG_0007	0.104577396789481	0.129174328336599	0.079652174102637	0.0847664164965364	0.123261581516753	0.0907600909660985	0.0960542017155003	0.132201834804961	0.101393072724132	0.118869835420513	0	0.0864799612084849	0.0507210563594036	0.101469041935057	0.105228277406807	0.128443082232467	0.0855377813380371	0.0820210279796762	0.232470085927619	0.123220257793085	0.116024480608452	0.112948265794174	0.0991591297671939	0.106153476421579	0.11100611671103	0.13943048663031	0.10321131312647	0.0859657748732942	0.100998670592567	0.115845623538018	0.0966467702835068	0.121566124265981	0.110018800341921	0.114373801199883	0.119304642669645	0.114684758246373	0.142655729355449	0.108034977081376	0.0814787362592063	0.105298801092345	0.105629776147026	0.120357053478745	0.125376994846277	0.106706283861538	0.110368714707726	0.102339021614489
pl_CS_0008	0.0805900785379296	0.113573179391045	0.0581966311869813	0.0624257209691519	0.113109935488665	0.0727392019686489	0.0855382126091803	0.12181115238337	0.070907899725895	0.10285005238724	0.0864799612084849	0	0.0829913794356571	0.0913931621888202	0.0832861715858496	0.119923447497044	0.0745124478801306	0.0709805746562359	0.220930821163758	0.108447986390752	0.0995842490203596	0.0952818876266474	0.0959112847633261	0.0886161719270153	0.0935941658098056	0.123678909419983	0.0877288624491178	0.0631418509223132	0.0764147736221762	0.0960663852832169	0.1036665515207	0.106126797189563	0.0807182873705532	0.0989195590931781	0.0953068271160452	0.0999833933010519	0.132590304000359	0.0890160790317371	0.0728423546593955	0.0804872076459675	0.105999937211569	0.0959416562183519	0.109421356115297	0.0827165050241992	0.0999955178639392	0.0834911511709022
pl_CW_0037	0.100859333150218	0.126344295731892	0.0762029005356811	0.0814766079260604	0.1202062205166	0.0884676217143914	0.0930988315724361	0.129457219442453	0.0981423333637288	0.115938255347834	0.0507210563594036	0.0829913794356571	0	0.0983549314933437	0.10172327197703	0.125324419836428	0.0817930849476011	0.0785833655130955	0.229262630444898	0.120704829831706	0.11346334199984	0.110079747443743	0.0951354492540639	0.103259687170746	0.108343945351296	0.136442043562473	0.100129782070905	0.0827684491190128	0.0979104732221998	0.112342307664715	0.0919806960773388	0.118944269929029	0.106936322793583	0.111528292746124	0.116066222132391	0.111421473899997	0.140493868587618	0.104655315358874	0.0777485325770751	0.102219105754329	0.101278091175055	0.117701056417087	0.122673986891567	0.103524828029601	0.107429856478172	0.0993326535358099
pl_DG_0009	0.104613851642475	0.0970457384733887	0.0724525366365262	0.0777072520693016	0.0953217774565379	0.0757952726164711	0.0888207707592211	0.0904810100573736	0.11062787039048	0.083734061299568	0.101469041935057	0.0913931621888202	0.0983549314933437	0	0.0937596414415619	0.102161211460204	0.0884504535935652	0.085501311287893	0.230625164481488	0.084202865815539	0.0851301037406374	0.0841768221942571	0.114101913890425	0.0749776870047549	0.0826812425649829	0.106524722632397	0.0898752921105138	0.0797768242815406	0.100328540114841	0.101458594215663	0.123606033022762	0.0838173489951462	0.113352438121308	0.0790316359423113	0.118429404266967	0.098514837131316	0.107856848858654	0.114528032422572	0.0880315548670079	0.0997902650434782	0.123411805254271	0.116722490442283	0.0920151015100349	0.104714269414868	0.106895258242081	0.108523460545366
pl_DL_0038	0.0987044664467795	0.107771787103467	0.0711044231639448	0.0755263597540347	0.114276980076719	0.0816136391336849	0.0966212383224661	0.122245303134269	0.100590470149923	0.0976142378886297	0.105228277406807	0.0832861715858496	0.10172327197703	0.0937596414415619	0	0.119309386672356	0.0913977471510944	0.0878565333467806	0.234540859720575	0.099373419467991	0.0943867345274826	0.0928767399205244	0.116644772462751	0.085252941107397	0.0925303910176902	0.118809630099328	0.0962909965456138	0.0767887597956633	0.0948730013677446	0.104062160402367	0.124243390849318	0.0985428702581988	0.105630596370011	0.0918730128018718	0.113949385270891	0.10604128036304	0.130417972171983	0.110129762633813	0.0911002663243577	0.0966296117396719	0.12703401203217	0.114124709714505	0.103926618438829	0.101222213544611	0.112215610831793	0.10465619198173
pl_FG_0010	0.132819393225579	0.122859731634528	0.0995541516044108	0.105326015044315	0.119099405432664	0.103952528464712	0.1160524808969	0.128301823042432	0.139355689967197	0.109432249358891	0.128443082232467	0.119923447497044	0.125324419836428	0.102161211460204	0.119309386672356	0	0.114472102713988	0.111267648910427	0.25616162218349	0.110848592701605	0.11115704313102	0.109398607535105	0.143013024512221	0.100102995282553	0.107713931607004	0.132191846276178	0.116728199588516	0.106981510269348	0.127364093106356	0.12744813177989	0.153181605980304	0.109018603886823	0.141449053571947	0.104644262984667	0.147733002257953	0.126150831345422	0.138279761534898	0.141659590836478	0.115749413617477	0.127392375818115	0.157136164399822	0.146073974112502	0.118157848233163	0.132694950674911	0.13514253096901	0.135604052392075
pl_GG_0012	0.0918724757055338	0.113578380483813	0.0659693846154344	0.0712177770467638	0.109019587203	0.0778426212181212	0.0809596568303741	0.118327655295355	0.0900376585453687	0.102620230325861	0.0855377813380371	0.0745124478801306	0.0817930849476011	0.0884504535935652	0.0913977471510944	0.114472102713988	0	0.0593150568735084	0.203611747572809	0.107150043720397	0.100306865306448	0.0967579239240264	0.0932386749543602	0.0904325374525333	0.0957144038777498	0.123480025551261	0.0871599069352931	0.073138568478164	0.0883659532793801	0.101177296620856	0.103986678665727	0.105315167843482	0.098411102709032	0.0982244969819193	0.106635114211977	0.0993586613224963	0.129050066374941	0.09656855683917	0.0685120715613598	0.0924572816767869	0.107149661559068	0.107351118194283	0.109721104087606	0.0942567503633426	0.100230858142658	0.0913462301836483
pl_GS_0013	0.0878062295946	0.109780643621942	0.0618368846059261	0.06719230724409	0.106053929559169	0.0745435594042053	0.0772885621685426	0.115125723259912	0.0861543203508211	0.0991438802289001	0.0820210279796762	0.0709805746562359	0.0785833655130955	0.085501311287893	0.0878565333467806	0.111267648910427	0.0593150568735084	0	0.200880024094652	0.103649334064617	0.0964816110651551	0.0932668912671844	0.0895169226543643	0.0869577394879303	0.092205895161298	0.119610713128261	0.0836302709356092	0.0691892141529767	0.0842084321188809	0.0976875652063958	0.100841729761851	0.101686277696642	0.0949417324195048	0.0947065082272176	0.102761608327272	0.0958199026403654	0.12564883134219	0.0933139522713107	0.0646554039920297	0.0887195333264397	0.103754303829888	0.103508021540934	0.106011544191791	0.0905287477466612	0.0968935403474704	0.0880504735477579
pl_GV_0036	0.237386954099776	0.251541763444842	0.209356178204314	0.214960632024966	0.250754659862858	0.221046825957606	0.22606135089933	0.258757566494014	0.237137738177919	0.241206012435813	0.232470085927619	0.220930821163758	0.229262630444898	0.230625164481488	0.234540859720575	0.25616162218349	0.203611747572809	0.200880024094652	0	0.24520749334473	0.239105437860827	0.236358100626692	0.241598841326301	0.229489642311105	0.235271186334438	0.261069853211877	0.230488308032081	0.21739750235925	0.233977736564963	0.243478657587596	0.251255738406793	0.243252902580696	0.243964141687114	0.236825283824466	0.252672182337391	0.241403467697468	0.268993432611255	0.243092071090394	0.216417372785086	0.236241363831965	0.253877640854743	0.252735813187604	0.248043995575465	0.238988458543031	0.243551812677254	0.237355370696028
pl_HO_0011	0.117852720085015	0.0880061399079423	0.080879841495753	0.0860525502529029	0.10255635010314	0.0809962589565001	0.100922887899086	0.106829152515086	0.129262434763834	0.0749960697824947	0.123220257793085	0.108447986390752	0.120704829831706	0.084202865815539	0.099373419467991	0.110848592701605	0.107150043720397	0.103649334064617	0.24520749334473	0	0.0771627549272482	0.0783644450957391	0.137554602809294	0.0677448573771995	0.076729613703881	0.0979633971336956	0.0972727800106306	0.0878768208767049	0.113108534185644	0.103829934830712	0.147924077893172	0.0731574836973664	0.129179449677124	0.0575039372028287	0.132218397307631	0.103841590246916	0.114015886218893	0.131643026564822	0.108135837918582	0.109743540273591	0.150331904927868	0.129365059534796	0.0834528198060164	0.116289489350239	0.120316979050676	0.127565537371776
pl_IT_0015	0.10943846787094	0.0871755816765258	0.0747061086703164	0.0801990975487386	0.104168081379514	0.0778045837224429	0.0972358199078598	0.110037976731577	0.11870666606479	0.0772776159257676	0.116024480608452	0.0995842490203596	0.11346334199984	0.0851301037406374	0.0943867345274826	0.11115704313102	0.100306865306448	0.0964816110651551	0.239105437860827	0.0771627549272482	0	0.0773034436639003	0.130055820742302	0.067126973725059	0.074640816756823	0.0967389911423677	0.0939876386724131	0.0829983599251018	0.105196557481928	0.100713354978151	0.139654781344566	0.0763267716615103	0.121323763416549	0.0724303545085915	0.124206394717445	0.100750268646615	0.118008681745387	0.124268742485804	0.10129773683783	0.103696512984931	0.141431148836481	0.123596976289905	0.0843491775379265	0.109657373290441	0.114682890845637	0.118736685424937
pl_KA_0016	0.10668539806037	0.0892836649412704	0.072855740357894	0.0782489416234447	0.102387565048428	0.0766860671251624	0.0947034513998876	0.108446632232522	0.114606275829854	0.0781792520904617	0.112948265794174	0.0952818876266474	0.110079747443743	0.0841768221942571	0.0928767399205244	0.109398607535105	0.0967579239240264	0.0932668912671844	0.236358100626692	0.0783644450957391	0.0773034436639003	0	0.126226373917828	0.0665022053155881	0.076279647934155	0.0989203484291497	0.0918895384531103	0.080110099164566	0.102078630355183	0.0989073004912406	0.13589288695775	0.0772809210328204	0.117446856478615	0.0726900160829744	0.121544256118053	0.101054327708213	0.116324143751493	0.120303856723508	0.0977527164406987	0.100198201555535	0.138088647505514	0.120200396036436	0.0855564170122445	0.106882908982831	0.112529064268457	0.11516151664025
pl_KG_0017	0.115821621397182	0.143541136841187	0.0903762589299952	0.0952779669746756	0.136787734756351	0.103601459197503	0.0965241064149924	0.145606784890299	0.111026947846025	0.132093977365701	0.0991591297671939	0.0959112847633261	0.0951354492540639	0.114101913890425	0.116644772462751	0.143013024512221	0.0932386749543602	0.0895169226543643	0.241598841326301	0.137554602809294	0.130055820742302	0.126226373917828	0	0.119612360198875	0.124461292483796	0.153040327622519	0.10916696936019	0.0975090092530565	0.11110904123346	0.127203069909485	0.113945246025697	0.135431352265292	0.120449289025749	0.128004026778506	0.130180938415936	0.125023181880204	0.157225277360182	0.117896890597921	0.0730899926521985	0.116367291198432	0.119246515498233	0.130828651080889	0.139640890427312	0.117147165302833	0.120656066232048	0.113441035242164
pl_KS_0039	0.0989864256707716	0.0798331540734	0.064879812402177	0.0700337854453344	0.0939100042525931	0.0688092721829859	0.0873030195195347	0.0993585114177365	0.109260389718631	0.0629651405773197	0.106153476421579	0.0886161719270153	0.103259687170746	0.0749776870047549	0.085252941107397	0.100102995282553	0.0904325374525333	0.0869577394879303	0.229489642311105	0.0677448573771995	0.067126973725059	0.0665022053155881	0.119612360198875	0	0.0568683555523852	0.0894303117927506	0.0837694957462927	0.0730051556290711	0.0953283300524524	0.0907573201919585	0.129171210020732	0.067536725332888	0.110433172056773	0.062718555808413	0.114220733107502	0.0913216128446118	0.106617503802593	0.113796088482956	0.0909404987003102	0.093177006876827	0.131577067203794	0.112482980433908	0.0760152224636746	0.0996675214063907	0.105287390365046	0.10859173692672
pl_KW_0014	0.104389327873483	0.0822178744508819	0.0702599963754281	0.0763854657311056	0.101254497836421	0.0750283862009244	0.0936652175817172	0.107426510216871	0.113619854643682	0.0739892950060484	0.11100611671103	0.0935941658098056	0.108343945351296	0.0826812425649829	0.0925303910176902	0.107713931607004	0.0957144038777498	0.092205895161298	0.235271186334438	0.076729613703881	0.074640816756823	0.076279647934155	0.124461292483796	0.0568683555523852	0	0.0915417796910646	0.0910549906572775	0.0791229086436432	0.100167988294841	0.0982754518413974	0.133715062174824	0.0757712174359009	0.115493420261801	0.0718625439580681	0.119006408607038	0.098069972027174	0.11552069667195	0.118620380822555	0.0964196156590922	0.0994140686906646	0.136400568410005	0.117885147723912	0.083637924905248	0.105176746474937	0.111226371963481	0.113713392847778
pl_LE_0019	0.132555050527024	0.0767537633160978	0.0945454334492858	0.100697582898097	0.125184507294752	0.0999061428342919	0.119262397546437	0.130136675045484	0.143540030660169	0.0991419232803424	0.13943048663031	0.123678909419983	0.136442043562473	0.106524722632397	0.118809630099328	0.132191846276178	0.123480025551261	0.119610713128261	0.261069853211877	0.0979633971336956	0.0967389911423677	0.0989203484291497	0.153040327622519	0.0894303117927506	0.0915417796910646	0	0.116053932919714	0.105657308747251	0.128894040233024	0.12312478054378	0.162280881332873	0.0982368489335751	0.144548062758122	0.093507720980328	0.14772048190804	0.122357209224732	0.138847114365475	0.147809747744783	0.12433262857632	0.126742754420064	0.164581491367216	0.146665322466274	0.105699457930167	0.132105523335325	0.137648444993121	0.142685099267272
pl_MA_0020	0.10188446538865	0.10559409024279	0.0713808466122138	0.0766974150081126	0.109236663682778	0.0805214234652259	0.0871237539477591	0.115923989121151	0.104419352502592	0.0952325986630951	0.10321131312647	0.0877288624491178	0.100129782070905	0.0898752921105138	0.0962909965456138	0.116728199588516	0.0871599069352931	0.0836302709356092	0.230488308032081	0.0972727800106306	0.0939876386724131	0.0918895384531103	0.10916696936019	0.0837694957462927	0.0910549906572775	0.116053932919714	0	0.0799727570290421	0.0980212164509375	0.101357861397671	0.122828028642477	0.0962115671191468	0.111060921687366	0.0902992412774912	0.116940702930068	0.101943076375635	0.126049527296419	0.110770556459142	0.080212309292445	0.100088785025788	0.12558271709127	0.11673218382073	0.101375681742305	0.10208721189348	0.108948259991567	0.106878923237625
pl_MR_0021	0.0775450289703102	0.0952068196277517	0.0534837706701162	0.0579883199788952	0.100320068511726	0.0643391317472385	0.0795296113582748	0.10786732024204	0.0788228804658077	0.0842490921953169	0.0859657748732942	0.0631418509223132	0.0827684491190128	0.0797768242815406	0.0767887597956633	0.106981510269348	0.073138568478164	0.0691892141529767	0.21739750235925	0.0878768208767049	0.0829983599251018	0.080110099164566	0.0975090092530565	0.0730051556290711	0.0791229086436432	0.105657308747251	0.0799727570290421	0	0.0753553792097182	0.087586012447169	0.105349837150866	0.0867881845004304	0.0868384384604159	0.0792317321865546	0.0926547859036408	0.089650838043973	0.116691772712664	0.0911947287544804	0.0722421306723878	0.0794526236160869	0.107374042709262	0.0943396098544412	0.0912625535386364	0.0819124287468129	0.095340893176323	0.0855174360304074
pl_NH_0025	0.0800195761735991	0.118819153215723	0.0649950904679331	0.0698691796149606	0.121793880316177	0.0804619712192126	0.0970241566615423	0.130015554209027	0.0894617673441925	0.108170312835516	0.100998670592567	0.0764147736221762	0.0979104732221998	0.100328540114841	0.0948730013677446	0.127364093106356	0.0883659532793801	0.0842084321188809	0.233977736564963	0.113108534185644	0.105196557481928	0.102078630355183	0.11110904123346	0.0953283300524524	0.100167988294841	0.128894040233024	0.0980212164509375	0.0753553792097182	0	0.10266502866716	0.118291035293474	0.111021771060926	0.0995683236271508	0.104615730172089	0.0940796971690301	0.109079992060857	0.140375087997382	0.104132158838179	0.0871307546999427	0.0931394082309815	0.121150675353754	0.0998489588417126	0.114001209055713	0.0947526930400648	0.111286280946501	0.0991412763503755
pl_OF_0040	0.106718230269793	0.11329344553781	0.079283099161624	0.0841255785669162	0.120482641503258	0.0873115748726394	0.103339081827156	0.127928421952237	0.112069594431442	0.101370832717228	0.115845623538018	0.0960663852832169	0.112342307664715	0.101458594215663	0.104062160402367	0.12744813177989	0.101177296620856	0.0976875652063958	0.243478657587596	0.103829934830712	0.100713354978151	0.0989073004912406	0.127203069909485	0.0907573201919585	0.0982754518413974	0.12312478054378	0.101357861397671	0.087586012447169	0.10266502866716	0	0.136992404831785	0.102501364808804	0.118500504704212	0.0973147268824864	0.121608259335075	0.11186747648707	0.136050669824901	0.121915843399645	0.100363273518347	0.107480321278434	0.138449148223331	0.122529364436937	0.109417287227357	0.110842026982807	0.120778749716415	0.11653579853272
pl_OH_0022	0.122207057978714	0.152406696344419	0.0983925324679674	0.103078091249207	0.147946043446974	0.112602471237604	0.116521676894876	0.157119092161089	0.117410450834965	0.142355469803027	0.0966467702835068	0.1036665515207	0.0919806960773388	0.123606033022762	0.124243390849318	0.153181605980304	0.103986678665727	0.100841729761851	0.251255738406793	0.147924077893172	0.139654781344566	0.13589288695775	0.113945246025697	0.129171210020732	0.133715062174824	0.162280881332873	0.122828028642477	0.105349837150866	0.118291035293474	0.136992404831785	0	0.145844219356185	0.128116654037016	0.1382988922347	0.137381826354537	0.135641529090132	0.167466292307032	0.124947375086577	0.0993849912606927	0.123597193688083	0.107621907345522	0.138219387244379	0.148845661960436	0.124969879383096	0.127757155637815	0.119763378975992
pl_OM_0024	0.11527034325658	0.0882379223620063	0.079165580033105	0.0846465796386737	0.102392700654806	0.0805018212794242	0.0997789727216672	0.106684327553	0.126963954232377	0.0748165427462206	0.121566124265981	0.106126797189563	0.118944269929029	0.0838173489951462	0.0985428702581988	0.109018603886823	0.105315167843482	0.101686277696642	0.243252902580696	0.0731574836973664	0.0763267716615103	0.0772809210328204	0.135431352265292	0.067536725332888	0.0757712174359009	0.0982368489335751	0.0962115671191468	0.0867881845004304	0.111021771060926	0.102501364808804	0.145844219356185	0	0.12698177689687	0.0695662620657885	0.130116592288305	0.102807173392092	0.114457168944954	0.13056018206194	0.106480225323582	0.107596238867031	0.147768624009225	0.127362123155873	0.0767227388576774	0.115381179048775	0.118491015806969	0.125082253355052
pl_OR_0023	0.104460462820948	0.135356947860943	0.0819387688886011	0.0863349185149156	0.134713015114739	0.0952458204946414	0.109075136675867	0.143261323612276	0.0982046219395998	0.124093215881367	0.110018800341921	0.0807182873705532	0.106936322793583	0.113352438121308	0.105630596370011	0.141449053571947	0.098411102709032	0.0949417324195048	0.243964141687114	0.129179449677124	0.121323763416549	0.117446856478615	0.120449289025749	0.110433172056773	0.115493420261801	0.144548062758122	0.111060921687366	0.0868384384604159	0.0995683236271508	0.118500504704212	0.128116654037016	0.12698177689687	0	0.119950183001261	0.119267230282925	0.122265093828863	0.154036321275607	0.113312324177135	0.0970927779296015	0.102471644544772	0.129540069742263	0.119680384496775	0.130243826530758	0.10734325047395	0.123357682976347	0.107851841560139
pl_PA_0018	0.108651181668662	0.0836320116970052	0.0726999857156265	0.078165496024294	0.0970348369815709	0.0747176253596818	0.093850056802227	0.101909062135101	0.119428520130105	0.0706717726805276	0.114373801199883	0.0989195590931781	0.111528292746124	0.0790316359423113	0.0918730128018718	0.104644262984667	0.0982244969819193	0.0947065082272176	0.236825283824466	0.0575039372028287	0.0724303545085915	0.0726900160829744	0.128004026778506	0.062718555808413	0.0718625439580681	0.093507720980328	0.0902992412774912	0.0792317321865546	0.104615730172089	0.0973147268824864	0.1382988922347	0.0695662620657885	0.119950183001261	0	0.123147779144156	0.0966264671016337	0.105017901194833	0.123047228571718	0.0992098419874415	0.101468457226799	0.140806748188471	0.121544795654845	0.079192245833316	0.107347783910054	0.112607621830648	0.117989494918181
pl_RI_0042	0.0150035069006188	0.138505586677233	0.0851976562757283	0.0899753137816542	0.139620929544261	0.0970107128735026	0.115044697009553	0.147999128654892	0.109049563548325	0.127208297614203	0.119304642669645	0.0953068271160452	0.116066222132391	0.118429404266967	0.113949385270891	0.147733002257953	0.106635114211977	0.102761608327272	0.252672182337391	0.132218397307631	0.124206394717445	0.121544256118053	0.130180938415936	0.114220733107502	0.119006408607038	0.14772048190804	0.116940702930068	0.0926547859036408	0.0940796971690301	0.121608259335075	0.137381826354537	0.130116592288305	0.119267230282925	0.123147779144156	0	0.128027583453746	0.158799887375185	0.12395780927917	0.105985788780219	0.114611091825705	0.139547559309562	0.111402758995336	0.133801152216882	0.114366308997265	0.130479544418005	0.118583581539679
pl_SA_0029	0.112826991931738	0.112541596331467	0.0820352738980172	0.0874268978818416	0.119224077093022	0.0901681120131338	0.101199573903762	0.124997182764751	0.11807839999187	0.102450059775079	0.114684758246373	0.0999833933010519	0.111421473899997	0.098514837131316	0.10604128036304	0.126150831345422	0.0993586613224963	0.0958199026403654	0.241403467697468	0.103841590246916	0.100750268646615	0.101054327708213	0.125023181880204	0.0913216128446118	0.098069972027174	0.122357209224732	0.101943076375635	0.089650838043973	0.109079992060857	0.11186747648707	0.135641529090132	0.102807173392092	0.122265093828863	0.0966264671016337	0.128027583453746	0	0.134110424210895	0.123526921972471	0.0969748235148119	0.110790808982263	0.137471712489574	0.127131871370716	0.109406576250513	0.113456415169932	0.116776520733017	0.118422783995722
pl_SB_0026	0.144152130119242	0.128205691438247	0.10982959689896	0.115273480233373	0.119137017797157	0.111671522072407	0.12733578248685	0.122106725597192	0.152393913915969	0.114935579238423	0.142655729355449	0.132590304000359	0.140493868587618	0.107856848858654	0.130417972171983	0.138279761534898	0.129050066374941	0.12564883134219	0.268993432611255	0.114015886218893	0.118008681745387	0.116324143751493	0.157225277360182	0.106617503802593	0.11552069667195	0.138847114365475	0.126049527296419	0.116691772712664	0.140375087997382	0.136050669824901	0.167466292307032	0.114457168944954	0.154036321275607	0.105017901194833	0.158799887375185	0.134110424210895	0	0.153121425594239	0.129532956645107	0.138514804540493	0.17218284075807	0.156790058321954	0.12237446353692	0.143324778068612	0.14487275395664	0.14911411068191
pl_SE_0027	0.108881332618869	0.137740202621558	0.0845397463194969	0.0892541825954483	0.133589362586306	0.0980051776109785	0.108208739432329	0.142822381698043	0.103689565785063	0.127333342936184	0.108034977081376	0.0890160790317371	0.104655315358874	0.114528032422572	0.110129762633813	0.141659590836478	0.09656855683917	0.0933139522713107	0.243092071090394	0.131643026564822	0.124268742485804	0.120303856723508	0.117896890597921	0.113796088482956	0.118620380822555	0.147809747744783	0.110770556459142	0.0911947287544804	0.104132158838179	0.121915843399645	0.124947375086577	0.13056018206194	0.113312324177135	0.123047228571718	0.12395780927917	0.123526921972471	0.153121425594239	0	0.0949419624439439	0.109321519331028	0.12746490685602	0.123942304212558	0.132036597786743	0.107127837859967	0.121323917319719	0.106590358858859
pl_SH_0028	0.0905187825173493	0.114338317287596	0.0642758501766686	0.0697105621497879	0.109892399405282	0.0779563691795352	0.0728989333345511	0.117984386600419	0.0880179153173407	0.103616499623254	0.0814787362592063	0.0728423546593955	0.0777485325770751	0.0880315548670079	0.0911002663243577	0.115749413617477	0.0685120715613598	0.0646554039920297	0.216417372785086	0.108135837918582	0.10129773683783	0.0977527164406987	0.0730899926521985	0.0909404987003102	0.0964196156590922	0.12433262857632	0.080212309292445	0.0722421306723878	0.0871307546999427	0.100363273518347	0.0993849912606927	0.106480225323582	0.0970927779296015	0.0992098419874415	0.105985788780219	0.0969748235148119	0.129532956645107	0.0949419624439439	0	0.0917744349318006	0.100906109510425	0.107059622386106	0.11069874001834	0.0932899559917146	0.0955364863561854	0.0908584538965371
pl_SN_0030	0.0993979030768103	0.117053156421008	0.072291730011737	0.0775309068145931	0.120375235405428	0.0842213194687327	0.0995432889358188	0.128358341228341	0.0947122199694108	0.105601098979798	0.105298801092345	0.0804872076459675	0.102219105754329	0.0997902650434782	0.0966296117396719	0.127392375818115	0.0924572816767869	0.0887195333264397	0.236241363831965	0.109743540273591	0.103696512984931	0.100198201555535	0.116367291198432	0.093177006876827	0.0994140686906646	0.126742754420064	0.100088785025788	0.0794526236160869	0.0931394082309815	0.107480321278434	0.123597193688083	0.107596238867031	0.102471644544772	0.101468457226799	0.114611091825705	0.110790808982263	0.138514804540493	0.109321519331028	0.0917744349318006	0	0.126340734700825	0.112880441291038	0.11187011445061	0.0998577024774391	0.114031329748913	0.104099272195438
pl_TO_0031	0.124400752855867	0.154737452403525	0.100818691751659	0.105638029035524	0.150130154393297	0.11522006698579	0.119031422713297	0.160441123131739	0.119231508797683	0.144619246626255	0.105629776147026	0.105999937211569	0.101278091175055	0.123411805254271	0.12703401203217	0.157136164399822	0.107149661559068	0.103754303829888	0.253877640854743	0.150331904927868	0.141431148836481	0.138088647505514	0.119246515498233	0.131577067203794	0.136400568410005	0.164581491367216	0.12558271709127	0.107374042709262	0.121150675353754	0.138449148223331	0.107621907345522	0.147768624009225	0.129540069742263	0.140806748188471	0.139547559309562	0.137471712489574	0.17218284075807	0.12746490685602	0.100906109510425	0.126340734700825	0	0.140253613059057	0.151796494921328	0.126727386361963	0.129706119214088	0.123185885516694
pl_WR_0041	0.100747479499092	0.136614530788995	0.0849115416778696	0.089962300871983	0.138486467064265	0.0980053873759809	0.115243915725256	0.146987056999462	0.109970274735658	0.125035915302224	0.120357053478745	0.0959416562183519	0.117701056417087	0.116722490442283	0.114124709714505	0.146073974112502	0.107351118194283	0.103508021540934	0.252735813187604	0.129365059534796	0.123596976289905	0.120200396036436	0.130828651080889	0.112482980433908	0.117885147723912	0.146665322466274	0.11673218382073	0.0943396098544412	0.0998489588417126	0.122529364436937	0.138219387244379	0.127362123155873	0.119680384496775	0.121544795654845	0.111402758995336	0.127131871370716	0.156790058321954	0.123942304212558	0.107059622386106	0.112880441291038	0.140253613059057	0	0.132361155063976	0.111734325937241	0.130016739249466	0.118862077111879
pl_WT_0032	0.118607905228457	0.0959168930755734	0.0833444117970969	0.088895357769122	0.109641876102611	0.0871346975908211	0.106586384121348	0.113667482255168	0.129311049842612	0.0848215604138628	0.125376994846277	0.109421356115297	0.122673986891567	0.0920151015100349	0.103926618438829	0.118157848233163	0.109721104087606	0.106011544191791	0.248043995575465	0.0834528198060164	0.0843491775379265	0.0855564170122445	0.139640890427312	0.0760152224636746	0.083637924905248	0.105699457930167	0.101375681742305	0.0912625535386364	0.114001209055713	0.109417287227357	0.148845661960436	0.0767227388576774	0.130243826530758	0.079192245833316	0.133801152216882	0.109406576250513	0.12237446353692	0.132036597786743	0.11069874001834	0.11187011445061	0.151796494921328	0.132361155063976	0	0.117307309610669	0.122208255076809	0.128299723322939
pl_WY_0033	0.100033558759552	0.122825712518908	0.0736500045956688	0.0781076573865078	0.123897554768244	0.0861620870500629	0.101199375171649	0.131656843555792	0.0955372505796594	0.112526412971679	0.106706283861538	0.0827165050241992	0.103524828029601	0.104714269414868	0.101222213544611	0.132694950674911	0.0942567503633426	0.0905287477466612	0.238988458543031	0.116289489350239	0.109657373290441	0.106882908982831	0.117147165302833	0.0996675214063907	0.105176746474937	0.132105523335325	0.10208721189348	0.0819124287468129	0.0947526930400648	0.110842026982807	0.124969879383096	0.115381179048775	0.10734325047395	0.107347783910054	0.114366308997265	0.113456415169932	0.143324778068612	0.107127837859967	0.0932899559917146	0.0998577024774391	0.126727386361963	0.111734325937241	0.117307309610669	0	0.116214873202089	0.104701739493379
pl_YO_0034	0.115437182429923	0.127521892827242	0.0873602689372652	0.0928690620903639	0.127048334404824	0.0981733768851328	0.106109427747293	0.135028654229477	0.116065152631413	0.116533024459625	0.110368714707726	0.0999955178639392	0.107429856478172	0.106895258242081	0.112215610831793	0.13514253096901	0.100230858142658	0.0968935403474704	0.243551812677254	0.120316979050676	0.114682890845637	0.112529064268457	0.120656066232048	0.105287390365046	0.111226371963481	0.137648444993121	0.108948259991567	0.095340893176323	0.111286280946501	0.120778749716415	0.127757155637815	0.118491015806969	0.123357682976347	0.112607621830648	0.130479544418005	0.116776520733017	0.14487275395664	0.121323917319719	0.0955364863561854	0.114031329748913	0.129706119214088	0.130016739249466	0.122208255076809	0.116214873202089	0	0.118059550962642
pl_ZC_0035	0.103420872886702	0.132954068222663	0.0795264968643986	0.0845364686754288	0.130194909098007	0.0931460705069994	0.103607374050021	0.138783434180496	0.0981804454194121	0.122284498451162	0.102339021614489	0.0834911511709022	0.0993326535358099	0.108523460545366	0.10465619198173	0.135604052392075	0.0913462301836483	0.0880504735477579	0.237355370696028	0.127565537371776	0.118736685424937	0.11516151664025	0.113441035242164	0.10859173692672	0.113713392847778	0.142685099267272	0.106878923237625	0.0855174360304074	0.0991412763503755	0.11653579853272	0.119763378975992	0.125082253355052	0.107851841560139	0.117989494918181	0.118583581539679	0.118422783995722	0.14911411068191	0.106590358858859	0.0908584538965371	0.104099272195438	0.123185885516694	0.118862077111879	0.128299723322939	0.104701739493379	0.118059550962642	0
