## SupplementaryMaterial for "How Array Design affects SNP Ascertainment Bias": S4_File.csv

	BL	WL	BR1	BR2	pl_AB_0001	pl_AR_0002	pl_AS_0003	pl_BA_0004	pl_BH_0006	pl_BK_0005	pl_CG_0007	pl_CS_0008	pl_CW_0037	pl_DG_0009	pl_DL_0038	pl_FG_0010	pl_GG_0012	pl_GS_0013	pl_GV_0036	pl_HO_0011	pl_IT_0015	pl_KA_0016	pl_KG_0017	pl_KS_0039	pl_KW_0014	pl_LE_0019	pl_MA_0020	pl_MR_0021	pl_NH_0025	pl_OF_0040	pl_OH_0022	pl_OM_0024	pl_OR_0023	pl_PA_0018	pl_RI_0042	pl_SA_0029	pl_SB_0026	pl_SE_0027	pl_SH_0028	pl_SN_0030	pl_TO_0031	pl_WR_0041	pl_WT_0032	pl_WY_0033	pl_YO_0034	pl_ZC_0035
BL	0	0.372140096120442	0.188341982516398	0.204873443018759	0.373751019763314	0.236951570530444	0.282125132970298	0.412870159043142	0.287538876430046	0.331468062783208	0.300254730003076	0.233707202486279	0.287722533130402	0.291136198692769	0.292713438742021	0.402470501302283	0.240541521300322	0.230344234229027	0.594132196823307	0.350176065292885	0.321096901691375	0.311973635302652	0.339119935985762	0.283950969388843	0.304047913423805	0.415313264176846	0.291395320920504	0.222787501913791	0.248407853366159	0.325471415182412	0.373151822448663	0.341118207387137	0.322109492751471	0.315715238526015	0.0558050390068542	0.334365080757141	0.464278250239718	0.330728837007563	0.249206380528766	0.296262501003241	0.383700087189618	0.320916138971337	0.356395247096638	0.301168744939329	0.320794181352741	0.307906249122445
WL	0.372140096120442	0	0.239039725105932	0.261174436176287	0.394023981217349	0.276237436029262	0.328259094608537	0.433198881115973	0.394723463300588	0.315828135660082	0.377302391268747	0.326701764658358	0.36558371592243	0.305426382028618	0.342576573633886	0.426712213323587	0.305704662775212	0.29585477460973	0.657284095749584	0.322951837132573	0.306560116876733	0.307221622142887	0.423150275993694	0.270922743829918	0.286804666906767	0.335643636384553	0.329153926585577	0.285164324987404	0.358425698171813	0.37383132872398	0.463917361209258	0.318928202148638	0.415339594305481	0.293874763624841	0.435450604244648	0.368972931417232	0.487454509386753	0.419230296714687	0.321244543955502	0.36317242339432	0.475421971305448	0.428433593319458	0.346874471514404	0.378475536991205	0.377443793416587	0.396066089126993
BR1	0.188341982516398	0.239039725105932	0	0.0650619048287623	0.255370629963825	0.142433610297633	0.177961824877348	0.285254697210248	0.196835520808529	0.210611656288148	0.205265090634022	0.149541950338244	0.195015556711723	0.184465539907444	0.19059815232331	0.278504348160571	0.155211303354924	0.145668777153275	0.481269983540769	0.223921505510616	0.202778947087335	0.196422969898765	0.237971286491435	0.171688099473958	0.188789699287243	0.2778134014189	0.186311267542682	0.136809217109292	0.174438801027219	0.218547138627297	0.26894967986918	0.217814875672252	0.224757280037671	0.195928439557498	0.23592134884417	0.222358734025317	0.327470600929085	0.229970036813092	0.159256438279959	0.194439049000219	0.278134885115393	0.233192998262418	0.232664336585171	0.199488074792777	0.21626111910594	0.211693224483686
BR2	0.204873443018759	0.261174436176287	0.0650619048287623	0	0.274234634905371	0.157841454240024	0.196510619989863	0.305648758435721	0.211441451262863	0.228887328258477	0.222248047802114	0.163767303286623	0.212020037364726	0.201368490272023	0.206416238266261	0.299043899779365	0.170562585706622	0.161101838512817	0.501096312742564	0.242377073450395	0.221224457997862	0.214478433683051	0.255394964608445	0.188551698447686	0.208211497948103	0.299902421649503	0.2035618180657	0.15132848972823	0.191049247749227	0.236108262147437	0.28692349503264	0.236665754701247	0.241434009569951	0.214160357327379	0.254238701771428	0.240836810946422	0.349259255616987	0.247267268770534	0.175631915326514	0.212081159943611	0.296647755511564	0.251924073379424	0.25200895829685	0.215723904260362	0.234591021312921	0.228992823881005
pl_AB_0001	0.373751019763314	0.394023981217349	0.255370629963825	0.274234634905371	0	0.288621116876972	0.326977521047552	0.417386029337251	0.390924859264076	0.344559104537026	0.364490519010928	0.323626924693349	0.351787084654815	0.300652065348913	0.352187784513435	0.416813886107849	0.295718277375251	0.287017421737663	0.653184323348736	0.353944319159723	0.341403859789443	0.333303430372928	0.409954914738529	0.299894911123052	0.327014053188659	0.442887986270208	0.333515543107625	0.292781878071863	0.361775370060161	0.384663566359412	0.453777005704395	0.348117185431032	0.411274280702936	0.322327190693706	0.435266434820312	0.37866277410733	0.466644761844338	0.409280208853522	0.310261419994142	0.366359280595698	0.465012806111003	0.429615314180789	0.37281154332152	0.378245236318696	0.373563357778852	0.388467222065255
pl_AR_0002	0.236951570530444	0.276237436029262	0.142433610297633	0.157841454240024	0.288621116876972	0	0.21962864889531	0.321393693808171	0.250721562708262	0.238321443917481	0.24835640583086	0.196755623253212	0.238719118495066	0.211663228718673	0.232089895172792	0.316434603336123	0.194391823626168	0.18560577274476	0.535638043167616	0.24803032689374	0.230051657088485	0.224700898350347	0.288844801055679	0.196948855798313	0.218481205735487	0.317964116044232	0.224005372776437	0.17435881808227	0.227353770951985	0.258080587618652	0.323337685162537	0.242960263655834	0.275391443433965	0.220667560022321	0.288169808419816	0.261482863111175	0.366509046997849	0.280866141338381	0.202627685420555	0.23950454804589	0.333666109469325	0.287690078907486	0.263853836406258	0.247663383247671	0.260029721636987	0.260962781504754
pl_AS_0003	0.282125132970298	0.328259094608537	0.177961824877348	0.196510619989863	0.326977521047552	0.21962864889531	0	0.361055906395038	0.28756331250329	0.286598397570888	0.26811733543553	0.231000394833388	0.256840320421192	0.246996277468703	0.272193482250053	0.352189122066566	0.207548768660652	0.197847820955232	0.557463378457617	0.300417695118465	0.280523508520396	0.2720804430022	0.285364124345851	0.245067296404553	0.266992132725756	0.369120231452378	0.246410970879046	0.213944483893861	0.270115436187881	0.301129255471645	0.342707977624767	0.293685306051955	0.313132948134377	0.270713987734068	0.335249440632053	0.294077210541679	0.411070295271309	0.311428402925312	0.199367060386852	0.280067882405324	0.353188852348024	0.332801479920497	0.314452415767865	0.287703647616228	0.285811739003134	0.291413900921723
pl_BA_0004	0.412870159043142	0.433198881115973	0.285254697210248	0.305648758435721	0.417386029337251	0.321393693808171	0.361055906395038	0	0.42941478755041	0.378200998590999	0.403292721462675	0.359697765609279	0.390426371560111	0.310069096188436	0.390294969350137	0.464054744371728	0.330377992336322	0.320978424650842	0.694672699992926	0.388529711591145	0.377078062583166	0.368850995951221	0.450353886260357	0.332130423590829	0.362234101230892	0.483980304828764	0.368251339493962	0.32641106103149	0.399423323341163	0.424177449953576	0.496842442659	0.381970087355295	0.45191202548473	0.355551179020536	0.477824981525088	0.414738035774496	0.509168301821515	0.451121474607055	0.344459719593087	0.404573972422441	0.510419396650286	0.472021356850425	0.407290816245016	0.416468521305901	0.412631833898621	0.427728893200446
pl_BH_0006	0.287538876430046	0.394723463300588	0.196835520808529	0.211441451262863	0.390924859264076	0.250721562708262	0.28756331250329	0.42941478755041	0	0.353852724906127	0.296621985737867	0.213969370828735	0.284352286266647	0.305270947650068	0.298658834743339	0.417288432168291	0.239003472805277	0.228814300676673	0.59876438621678	0.373887903273897	0.341000800329431	0.329542561077227	0.333490431839228	0.305593104455533	0.324128196729521	0.437194871492913	0.298485460693138	0.22697713100913	0.271870095865817	0.338691933113332	0.367522148753418	0.365112026272932	0.312045904104566	0.338496995804971	0.345019996414523	0.34676883279862	0.481836086276131	0.323287910312614	0.245652565740134	0.288935305009294	0.377513450846843	0.343668927541471	0.378127802141223	0.294832072217824	0.324669741713435	0.29991032615102
pl_BK_0005	0.331468062783208	0.315828135660082	0.210611656288148	0.228887328258477	0.344559104537026	0.238321443917481	0.286598397570888	0.378200998590999	0.353852724906127	0	0.337307002509921	0.28755380131794	0.325577006336345	0.258324876634137	0.300267843315843	0.373036344011582	0.268883421383699	0.259603535817597	0.615049132936309	0.26925470286904	0.262269592210112	0.260913123590629	0.380185234212336	0.210924507190013	0.247570991370309	0.363838003358945	0.287555412217305	0.244611039114101	0.317327491196752	0.32600759329404	0.420707731259287	0.264548010439792	0.370905479830334	0.242550129850754	0.389434077622323	0.325079519243058	0.428500398347119	0.37654320807459	0.282515837174257	0.318793955353385	0.431479087859246	0.382115811432152	0.297149839715538	0.336879612792779	0.333902934251235	0.354138482555666
pl_CG_0007	0.300254730003076	0.377302391268747	0.205265090634022	0.222248047802114	0.364490519010928	0.24835640583086	0.26811733543553	0.403292721462675	0.296621985737867	0.337307002509921	0	0.241876845910727	0.167500681686163	0.280667761672021	0.300054322681384	0.388418626662028	0.224436468390845	0.215084904434564	0.581487125701645	0.354166530287607	0.327791379512406	0.31833949976871	0.301563434065407	0.292415737355114	0.311326749300255	0.419525292812377	0.288778043776304	0.236021681288349	0.288038188103598	0.337010695100958	0.316399269155753	0.346743540820828	0.327204369230843	0.321117286652594	0.355320517953184	0.331939143232611	0.454079195342018	0.323334017035972	0.226201988238423	0.302433212283752	0.34124881045441	0.354148345447222	0.36203446091112	0.309223237778359	0.305600649515386	0.300363141406527
pl_CS_0008	0.233707202486279	0.326701764658358	0.149541950338244	0.163767303286623	0.323626924693349	0.196755623253212	0.231000394833388	0.359697765609279	0.213969370828735	0.28755380131794	0.241876845910727	0	0.230045209866632	0.244363826382538	0.238164651792782	0.34905084451239	0.189357911644769	0.180222471195962	0.538791141365177	0.305999054905101	0.277483710348388	0.265852823772484	0.275655330797322	0.241413655452387	0.259643015716393	0.366726280719175	0.241209197853602	0.173835505164934	0.220296225754939	0.278689678033961	0.309139412967538	0.29776559173745	0.247098987565099	0.273064382478161	0.285780912995151	0.283881573915443	0.407985492588533	0.265032101481212	0.194364486789555	0.234001292086238	0.319172521233686	0.2844889272415	0.311390968538878	0.242180660819538	0.266196656306525	0.243455795422257
pl_CW_0037	0.287722533130402	0.36558371592243	0.195015556711723	0.212020037364726	0.351787084654815	0.238719118495066	0.256840320421192	0.390426371560111	0.284352286266647	0.325577006336345	0.167500681686163	0.230045209866632	0	0.269021080617445	0.287862089565793	0.375280427074759	0.212762257280772	0.204230243937252	0.568891607902345	0.342832377690484	0.317019994683625	0.307129117625521	0.287027466368405	0.281770321338185	0.300576296289925	0.406697351303623	0.277599872551215	0.225250473902603	0.276299379321299	0.324177032295342	0.299891363677861	0.335575755765105	0.315042369819025	0.30982516398015	0.341863689462144	0.319749121469304	0.44143915035519	0.310536869467444	0.21437333390657	0.290891602747631	0.325524339910069	0.341893532820326	0.350690528979157	0.296998312402568	0.293985931478627	0.288737424442438
pl_DG_0009	0.291136198692769	0.305426382028618	0.184465539907444	0.201368490272023	0.300652065348913	0.211663228718673	0.246996277468703	0.310069096188436	0.305270947650068	0.258324876634137	0.280667761672021	0.244363826382538	0.269021080617445	0	0.2684347291947	0.327712307019852	0.223619976290295	0.215394106515784	0.565667361828525	0.267341328285524	0.257293205158299	0.251998748819198	0.321657477991367	0.220262789498258	0.245858074715874	0.347181664277408	0.253916321970463	0.215975657995774	0.27867926552176	0.299697065505186	0.358110939821334	0.262051693308566	0.323491005584566	0.241030124456042	0.344677406164352	0.290897707399513	0.376850296196693	0.325585989791613	0.231993937874425	0.282609477489438	0.363816526306409	0.338697388781307	0.287015115571947	0.296770320082395	0.289526905864876	0.302911729012495
pl_DL_0038	0.292713438742021	0.342576573633886	0.19059815232331	0.206416238266261	0.352187784513435	0.232089895172792	0.272193482250053	0.390294969350137	0.298658834743339	0.300267843315843	0.300054322681384	0.238164651792782	0.287862089565793	0.2684347291947	0	0.376641865759444	0.238399482498103	0.229205772009593	0.589523135244351	0.312525104900936	0.289546555802061	0.282692420610416	0.339086164600559	0.254186019712608	0.278691287684546	0.388523137335326	0.278852334209889	0.219797995889341	0.279120954303193	0.318617934078459	0.375058110465204	0.306758043845016	0.322824814026503	0.280582128715653	0.349214217226897	0.319726979625555	0.439069269575866	0.331515531707508	0.248900135393732	0.289096336559945	0.386595374669079	0.346399096766744	0.326341341196247	0.302091672073482	0.313190524937291	0.308795682641853
pl_FG_0010	0.402470501302283	0.426712213323587	0.278504348160571	0.299043899779365	0.416813886107849	0.316434603336123	0.352189122066566	0.464054744371728	0.417288432168291	0.373036344011582	0.388418626662028	0.34905084451239	0.375280427074759	0.327712307019852	0.376641865759444	0	0.317088497880316	0.307853980702221	0.679652449745875	0.387458728656428	0.370828666681437	0.362495110795718	0.43654378615771	0.326529556720702	0.354761900131411	0.476050784665588	0.36201767335218	0.318111651690193	0.386312713698704	0.41398150582689	0.480356275553596	0.377868351876199	0.439378923105461	0.353101518789795	0.466391153477714	0.407762664645441	0.524885457367756	0.439648472090816	0.333643544368633	0.394308483678366	0.494678752701655	0.459731544684636	0.406772161725995	0.40925068275804	0.404012882570967	0.41355514950375
pl_GG_0012	0.240541521300322	0.305704662775212	0.155211303354924	0.170562585706622	0.295718277375251	0.194391823626168	0.207548768660652	0.330377992336322	0.239003472805277	0.268883421383699	0.224436468390845	0.189357911644769	0.212762257280772	0.223619976290295	0.238399482498103	0.317088497880316	0	0.14551954005072	0.490439931853226	0.28427203449529	0.261122332286917	0.251595265285671	0.25270180824904	0.229434366318416	0.247005612659269	0.34250643140658	0.224640784047149	0.182872850137203	0.229785478838553	0.270148736838857	0.289310754499657	0.277329225439063	0.265794709385555	0.254484473248838	0.288648961744161	0.264384484758862	0.375079855820495	0.262238018492437	0.173045317346459	0.242180891231085	0.300137408135801	0.287529674657848	0.291944483449578	0.249021844707808	0.24941632089304	0.242929409852392
pl_GS_0013	0.230344234229027	0.29585477460973	0.145668777153275	0.161101838512817	0.287017421737663	0.18560577274476	0.197847820955232	0.320978424650842	0.228814300676673	0.259603535817597	0.215084904434564	0.180222471195962	0.204230243937252	0.215394106515784	0.229205772009593	0.307853980702221	0.14551954005072	0	0.48272710852498	0.274775878485848	0.251343173394572	0.242432811130875	0.242551946142933	0.220588670353109	0.237867094160763	0.332267871126242	0.215505405953139	0.173111730051097	0.219155597631884	0.260788395648748	0.2803268903427	0.267798219992152	0.256398871826079	0.245224719545082	0.277926490804906	0.255014375410254	0.365120478748581	0.253202636474121	0.163421942218601	0.232545660660047	0.290611817706184	0.276928056734368	0.28231962341559	0.239128071595284	0.240467320480104	0.234000107163472
pl_GV_0036	0.594132196823307	0.657284095749584	0.481269983540769	0.501096312742564	0.653184323348736	0.535638043167616	0.557463378457617	0.694672699992926	0.59876438621678	0.615049132936309	0.581487125701645	0.538791141365177	0.568891607902345	0.565667361828525	0.589523135244351	0.679652449745875	0.490439931853226	0.48272710852498	0	0.633016923998934	0.606139558950631	0.597506655355946	0.618803566431063	0.568711516200029	0.590749894396918	0.701847761027057	0.573028823735937	0.526073604217354	0.582516035641453	0.625239911952561	0.660038211429181	0.624173847062178	0.627414431595708	0.5983319806866	0.656961274070231	0.618843745196217	0.749194690789993	0.626560664449629	0.523953262494575	0.594841088793138	0.671873304530946	0.652374889272486	0.6413273942549	0.603986984111603	0.604303683030366	0.602043947098919
pl_HO_0011	0.350176065292885	0.322951837132573	0.223921505510616	0.242377073450395	0.353944319159723	0.24803032689374	0.300417695118465	0.388529711591145	0.373887903273897	0.26925470286904	0.354166530287607	0.305999054905101	0.342832377690484	0.267341328285524	0.312525104900936	0.387458728656428	0.28427203449529	0.274775878485848	0.633016923998934	0	0.270177893330776	0.269423570711602	0.399726385544557	0.229905985044605	0.262066199449665	0.372948172665281	0.300002896103732	0.259219776300941	0.335700983898363	0.340792183777106	0.441027980103607	0.268746915304658	0.39019015693087	0.214249262477225	0.40985415956296	0.337456543417031	0.440624107274008	0.394364230477669	0.298430784931431	0.335962872795258	0.452242933633585	0.401277623586529	0.303104531021121	0.353541267356405	0.35055332467335	0.373080394671942
pl_IT_0015	0.321096901691375	0.306560116876733	0.202778947087335	0.221224457997862	0.341403859789443	0.230051657088485	0.280523508520396	0.377078062583166	0.341000800329431	0.262269592210112	0.327791379512406	0.277483710348388	0.317019994683625	0.257293205158299	0.289546555802061	0.370828666681437	0.261122332286917	0.251343173394572	0.606139558950631	0.270177893330776	0	0.254927916011859	0.371553885924519	0.21842430454699	0.245437628313216	0.352937825398816	0.281115400091848	0.238791718049936	0.307173747101512	0.320042578880817	0.410887109045978	0.264227123064999	0.361023493397553	0.243111688209034	0.378198476605022	0.317152056739924	0.427803483141695	0.366192250708624	0.274689460727384	0.310797118381029	0.420753946557048	0.37376331238555	0.29167623318847	0.326663442612756	0.32587549489983	0.343183803566085
pl_KA_0016	0.311973635302652	0.307221622142887	0.196422969898765	0.214478433683051	0.333303430372928	0.224700898350347	0.2720804430022	0.368850995951221	0.329542561077227	0.260913123590629	0.31833949976871	0.265852823772484	0.307129117625521	0.251998748819198	0.282692420610416	0.362495110795718	0.251595265285671	0.242432811130875	0.597506655355946	0.269423570711602	0.254927916011859	0	0.360708673096987	0.213933970786586	0.24603271399676	0.352834705934408	0.273269895637967	0.229701661389716	0.297386221136233	0.312206133727898	0.399864753117873	0.262868027964136	0.34961675743813	0.240441941977745	0.368681451957134	0.313715019269139	0.418631267777192	0.354758071959752	0.264771058686694	0.29999479052143	0.410297882457141	0.362938414670857	0.290496375085604	0.317376374595774	0.317772851259154	0.332623459550727
pl_KG_0017	0.339119935985762	0.423150275993694	0.237971286491435	0.255394964608445	0.409954914738529	0.288844801055679	0.285364124345851	0.450353886260357	0.333490431839228	0.380185234212336	0.301563434065407	0.275655330797322	0.287027466368405	0.321657477991367	0.339086164600559	0.43654378615771	0.25270180824904	0.242551946142933	0.618803566431063	0.399726385544557	0.371553885924519	0.360708673096987	0	0.33375755965441	0.353735126235693	0.465888629406902	0.316855339209463	0.273008636408585	0.324979744536567	0.377417127664393	0.372787881591135	0.390837914439644	0.366546282068567	0.364149771185599	0.397702014900189	0.370159235660054	0.504842067010187	0.361733593250497	0.220514680847333	0.341177008244939	0.389952982990887	0.395425352131371	0.407126753433479	0.347695271390715	0.343623642105065	0.339971090066992
pl_KS_0039	0.283950969388843	0.270922743829918	0.171688099473958	0.188551698447686	0.299894911123052	0.196948855798313	0.245067296404553	0.332130423590829	0.305593104455533	0.210924507190013	0.292415737355114	0.241413655452387	0.281770321338185	0.220262789498258	0.254186019712608	0.326529556720702	0.229434366318416	0.220588670353109	0.568711516200029	0.229905985044605	0.21842430454699	0.213933970786586	0.33375755965441	0	0.186809744011007	0.314429855163549	0.244372886732387	0.204639321072817	0.271083579315177	0.280989943990729	0.37158624962803	0.226280309198204	0.32151941747211	0.204274630667319	0.338157049171076	0.279649141726609	0.378319893627475	0.327700849375926	0.240904266395888	0.272760082011234	0.381957929506335	0.331822741692418	0.254475774735329	0.289342711543799	0.289793645302388	0.306384650479809
pl_KW_0014	0.304047913423805	0.286804666906767	0.188789699287243	0.208211497948103	0.327014053188659	0.218481205735487	0.266992132725756	0.362234101230892	0.324128196729521	0.247570991370309	0.311326749300255	0.259643015716393	0.300576296289925	0.245858074715874	0.278691287684546	0.354761900131411	0.247005612659269	0.237867094160763	0.590749894396918	0.262066199449665	0.245437628313216	0.24603271399676	0.353735126235693	0.186809744011007	0	0.331676947907784	0.268388476770963	0.224980779456779	0.290353374092495	0.307227254710518	0.391819282501559	0.255913438245556	0.34210755638833	0.235465014134428	0.359702700317234	0.303916387390583	0.41170235602825	0.347766974866951	0.259350772834052	0.295005549517467	0.402942644412794	0.354411578213952	0.282403328790521	0.310513766886701	0.311527138451071	0.326306612220744
pl_LE_0019	0.415313264176846	0.335643636384553	0.2778134014189	0.299902421649503	0.442887986270208	0.317964116044232	0.369120231452378	0.483980304828764	0.437194871492913	0.363838003358945	0.419525292812377	0.366726280719175	0.406697351303623	0.347181664277408	0.388523137335326	0.476050784665588	0.34250643140658	0.332267871126242	0.701847761027057	0.372948172665281	0.352937825398816	0.352834705934408	0.465888629406902	0.314429855163549	0.331676947907784	0	0.372871361816346	0.326056796543427	0.401162939412787	0.42010209779432	0.509484240542505	0.367995980846106	0.458763083738066	0.340741060754001	0.481212718373095	0.414746345436403	0.545522501233013	0.463829457876289	0.359851289251303	0.406233959914813	0.521628932768217	0.475244558276155	0.395968108948945	0.421202663119785	0.421816979491218	0.438646847216097
pl_MA_0020	0.291395320920504	0.329153926585577	0.186311267542682	0.2035618180657	0.333515543107625	0.224005372776437	0.246410970879046	0.368251339493962	0.298485460693138	0.287555412217305	0.288778043776304	0.241209197853602	0.277599872551215	0.253916321970463	0.278852334209889	0.36201767335218	0.224640784047149	0.215505405953139	0.573028823735937	0.300002896103732	0.281115400091848	0.273269895637967	0.316855339209463	0.244372886732387	0.268388476770963	0.372871361816346	0	0.2208090022929	0.278314613160617	0.30496609925671	0.362970819935376	0.293883957945506	0.324846609724926	0.269976947459653	0.3457975688328	0.303451526152378	0.419301667498036	0.324231813766242	0.220822025927056	0.288492220344686	0.374152085109657	0.342344433687836	0.312567150490168	0.29611791683852	0.29889664488035	0.305177153568567
pl_MR_0021	0.222787501913791	0.285164324987404	0.136809217109292	0.15132848972823	0.292781878071863	0.17435881808227	0.213944483893861	0.32641106103149	0.22697713100913	0.244611039114101	0.236021681288349	0.173835505164934	0.225250473902603	0.215975657995774	0.219797995889341	0.318111651690193	0.182872850137203	0.173111730051097	0.526073604217354	0.259219776300941	0.238791718049936	0.229701661389716	0.273008636408585	0.204639321072817	0.224980779456779	0.326056796543427	0.2208090022929	0	0.213332597849247	0.255884565949621	0.306251557372006	0.253694338884331	0.255203665957696	0.22776941446038	0.273812761035806	0.25791495711634	0.371269636515873	0.264185619440825	0.189536818491531	0.22719729685929	0.315469630706911	0.274792405401241	0.270046095361892	0.235324149143632	0.251704846056022	0.242853205217673
pl_NH_0025	0.248407853366159	0.358425698171813	0.174438801027219	0.191049247749227	0.361775370060161	0.227353770951985	0.270115436187881	0.399423323341163	0.271870095865817	0.317327491196752	0.288038188103598	0.220296225754939	0.276299379321299	0.27867926552176	0.279120954303193	0.386312713698704	0.229785478838553	0.219155597631884	0.582516035641453	0.335700983898363	0.307173747101512	0.297386221136233	0.324979744536567	0.271083579315177	0.290353374092495	0.401162939412787	0.278314613160617	0.213332597849247	0	0.311379532653357	0.359109724026265	0.327130092778133	0.306152148697924	0.302622505115047	0.30426795537618	0.32095268557317	0.449951351396077	0.315275048476205	0.237305480535276	0.277728145842012	0.370670941635719	0.313890359061	0.340976137101724	0.285334553676085	0.306895758283855	0.293614123492546
pl_OF_0040	0.325471415182412	0.37383132872398	0.218547138627297	0.236108262147437	0.384663566359412	0.258080587618652	0.301129255471645	0.424177449953576	0.338691933113332	0.32600759329404	0.337010695100958	0.278689678033961	0.324177032295342	0.299697065505186	0.318617934078459	0.41398150582689	0.270148736838857	0.260788395648748	0.625239911952561	0.340792183777106	0.320042578880817	0.312206133727898	0.377417127664393	0.280989943990729	0.307227254710518	0.42010209779432	0.30496609925671	0.255884565949621	0.311379532653357	0	0.418580077745687	0.333348860917016	0.366664655204235	0.308998279308	0.3849854209391	0.349615224845299	0.475878621293932	0.372839613260603	0.280895187265004	0.327839817209003	0.428287815644534	0.383234774279375	0.356761936101185	0.338854487034889	0.347465514863233	0.349292181902156
pl_OH_0022	0.373151822448663	0.463917361209258	0.26894967986918	0.28692349503264	0.453777005704395	0.323337685162537	0.342707977624767	0.496842442659	0.367522148753418	0.420707731259287	0.316399269155753	0.309139412967538	0.299891363677861	0.358110939821334	0.375058110465204	0.480356275553596	0.289310754499657	0.2803268903427	0.660038211429181	0.441027980103607	0.410887109045978	0.399864753117873	0.372787881591135	0.37158624962803	0.391819282501559	0.509484240542505	0.362970819935376	0.306251557372006	0.359109724026265	0.418580077745687	0	0.432179721653853	0.404692672699729	0.404036123454099	0.435639421464765	0.412674654765646	0.552681015812585	0.398905087459141	0.293848726149613	0.376703455466882	0.393636355908559	0.433205666812127	0.447651788460679	0.384100464972413	0.379582878895165	0.374383617016084
pl_OM_0024	0.341118207387137	0.318928202148638	0.217814875672252	0.236665754701247	0.348117185431032	0.242960263655834	0.293685306051955	0.381970087355295	0.365112026272932	0.264548010439792	0.346743540820828	0.29776559173745	0.335575755765105	0.262051693308566	0.306758043845016	0.377868351876199	0.277329225439063	0.267798219992152	0.624173847062178	0.268746915304658	0.264227123064999	0.262868027964136	0.390837914439644	0.226280309198204	0.255913438245556	0.367995980846106	0.293883957945506	0.253694338884331	0.327130092778133	0.333348860917016	0.432179721653853	0	0.381333828598582	0.243572248692703	0.399988189392557	0.330824144940476	0.434576386542191	0.38746933719324	0.291874495167544	0.327449996036841	0.4425416603414	0.391558328163782	0.282059467284403	0.346946329432993	0.342491536629284	0.364083052782045
pl_OR_0023	0.322109492751471	0.415339594305481	0.224757280037671	0.241434009569951	0.411274280702936	0.275391443433965	0.313132948134377	0.45191202548473	0.312045904104566	0.370905479830334	0.327204369230843	0.247098987565099	0.315042369819025	0.323491005584566	0.322824814026503	0.439378923105461	0.265794709385555	0.256398871826079	0.627414431595708	0.39019015693087	0.361023493397553	0.34961675743813	0.366546282068567	0.32151941747211	0.34210755638833	0.458763083738066	0.324846609724926	0.255203665957696	0.306152148697924	0.366664655204235	0.404692672699729	0.381333828598582	0	0.354359856644279	0.381912073887423	0.370282807390063	0.50661879415424	0.358008466372876	0.275460931159379	0.319000690031801	0.414474288478703	0.379200124305034	0.39677783921391	0.333156494477987	0.353391754489205	0.333875910090834
pl_PA_0018	0.315715238526015	0.293874763624841	0.195928439557498	0.214160357327379	0.322327190693706	0.220667560022321	0.270713987734068	0.355551179020536	0.338496995804971	0.242550129850754	0.321117286652594	0.273064382478161	0.30982516398015	0.241030124456042	0.280582128715653	0.353101518789795	0.254484473248838	0.245224719545082	0.5983319806866	0.214249262477225	0.243111688209034	0.240441941977745	0.364149771185599	0.204274630667319	0.235465014134428	0.340741060754001	0.269976947459653	0.22776941446038	0.302622505115047	0.308998279308	0.404036123454099	0.243572248692703	0.354359856644279	0	0.372174029064726	0.304574926551216	0.395480312334921	0.359836374148473	0.267502736121977	0.302616879041115	0.41493282480078	0.365965693621502	0.275276047901	0.318570325880007	0.317962062847748	0.337901259658402
pl_RI_0042	0.0558050390068542	0.435450604244648	0.23592134884417	0.254238701771428	0.435266434820312	0.288169808419816	0.335249440632053	0.477824981525088	0.345019996414523	0.389434077622323	0.355320517953184	0.285780912995151	0.341863689462144	0.344677406164352	0.349214217226897	0.466391153477714	0.288648961744161	0.277926490804906	0.656961274070231	0.40985415956296	0.378198476605022	0.368681451957134	0.397702014900189	0.338157049171076	0.359702700317234	0.481212718373095	0.3457975688328	0.273812761035806	0.30426795537618	0.3849854209391	0.435639421464765	0.399988189392557	0.381912073887423	0.372174029064726	0	0.393053353321254	0.534745180647745	0.390656390953663	0.29999742221305	0.35333869314141	0.447196914653009	0.381804886890645	0.416520517239983	0.35866800704766	0.378062327310569	0.365646891907708
pl_SA_0029	0.334365080757141	0.368972931417232	0.222358734025317	0.240836810946422	0.37866277410733	0.261482863111175	0.294077210541679	0.414738035774496	0.34676883279862	0.325079519243058	0.331939143232611	0.283881573915443	0.319749121469304	0.290897707399513	0.319726979625555	0.407762664645441	0.264384484758862	0.255014375410254	0.618843745196217	0.337456543417031	0.317152056739924	0.313715019269139	0.370159235660054	0.279649141726609	0.303916387390583	0.414746345436403	0.303451526152378	0.25791495711634	0.32095268557317	0.349615224845299	0.412674654765646	0.330824144940476	0.370282807390063	0.304574926551216	0.393053353321254	0	0.467948521525906	0.372461628196375	0.272000416995543	0.331337002504113	0.422981472714574	0.387971524496644	0.353486112354503	0.340653909880819	0.336748797918073	0.34971091741278
pl_SB_0026	0.464278250239718	0.487454509386753	0.327470600929085	0.349259255616987	0.466644761844338	0.366509046997849	0.411070295271309	0.509168301821515	0.481836086276131	0.428500398347119	0.454079195342018	0.407985492588533	0.44143915035519	0.376850296196693	0.439069269575866	0.524885457367756	0.375079855820495	0.365120478748581	0.749194690789993	0.440624107274008	0.427803483141695	0.418631267777192	0.504842067010187	0.378319893627475	0.41170235602825	0.545522501233013	0.419301667498036	0.371269636515873	0.449951351396077	0.475878621293932	0.552681015812585	0.434576386542191	0.50661879415424	0.395480312334921	0.534745180647745	0.467948521525906	0	0.505142422831668	0.393425154617953	0.456645789453634	0.568957306618846	0.526961218255618	0.46329193039958	0.471118208260606	0.465212879666273	0.479807177608154
pl_SE_0027	0.330728837007563	0.419230296714687	0.229970036813092	0.247267268770534	0.409280208853522	0.280866141338381	0.311428402925312	0.451121474607055	0.323287910312614	0.37654320807459	0.323334017035972	0.265032101481212	0.310536869467444	0.325585989791613	0.331515531707508	0.439648472090816	0.262238018492437	0.253202636474121	0.626560664449629	0.394364230477669	0.366192250708624	0.354758071959752	0.361733593250497	0.327700849375926	0.347766974866951	0.463829457876289	0.324231813766242	0.264185619440825	0.315275048476205	0.372839613260603	0.398905087459141	0.38746933719324	0.358008466372876	0.359836374148473	0.390656390953663	0.372461628196375	0.505142422831668	0	0.271114388753902	0.332481138219912	0.410692152146426	0.38710069487413	0.399768926605157	0.332650851629353	0.349498629525709	0.331321590844711
pl_SH_0028	0.249206380528766	0.321244543955502	0.159256438279959	0.175631915326514	0.310261419994142	0.202627685420555	0.199367060386852	0.344459719593087	0.245652565740134	0.282515837174257	0.226201988238423	0.194364486789555	0.21437333390657	0.231993937874425	0.248900135393732	0.333643544368633	0.173045317346459	0.163421942218601	0.523953262494575	0.298430784931431	0.274689460727384	0.264771058686694	0.220514680847333	0.240904266395888	0.259350772834052	0.359851289251303	0.220822025927056	0.189536818491531	0.237305480535276	0.280895187265004	0.293848726149613	0.291874495167544	0.275460931159379	0.267502736121977	0.29999742221305	0.272000416995543	0.393425154617953	0.271114388753902	0	0.251996052915243	0.302125937755936	0.299409598133934	0.307146421465667	0.257971270285813	0.251515921267511	0.253165599250543
pl_SN_0030	0.296262501003241	0.36317242339432	0.194439049000219	0.212081159943611	0.366359280595698	0.23950454804589	0.280067882405324	0.404573972422441	0.288935305009294	0.318793955353385	0.302433212283752	0.234001292086238	0.290891602747631	0.282609477489438	0.289096336559945	0.394308483678366	0.242180891231085	0.232545660660047	0.594841088793138	0.335962872795258	0.310797118381029	0.29999479052143	0.341177008244939	0.272760082011234	0.295005549517467	0.406233959914813	0.288492220344686	0.22719729685929	0.277728145842012	0.327839817209003	0.376703455466882	0.327449996036841	0.319000690031801	0.302616879041115	0.35333869314141	0.331337002504113	0.456645789453634	0.332481138219912	0.251996052915243	0	0.388263924551769	0.346749689998084	0.344532840539868	0.30170528713966	0.318895177702329	0.310030752962443
pl_TO_0031	0.383700087189618	0.475421971305448	0.278134885115393	0.296647755511564	0.465012806111003	0.333666109469325	0.353188852348024	0.510419396650286	0.377513450846843	0.431479087859246	0.34124881045441	0.319172521233686	0.325524339910069	0.363816526306409	0.386595374669079	0.494678752701655	0.300137408135801	0.290611817706184	0.671873304530946	0.452242933633585	0.420753946557048	0.410297882457141	0.389952982990887	0.381957929506335	0.402942644412794	0.521628932768217	0.374152085109657	0.315469630706911	0.370670941635719	0.428287815644534	0.393636355908559	0.4425416603414	0.414474288478703	0.41493282480078	0.447196914653009	0.422981472714574	0.568957306618846	0.410692152146426	0.302125937755936	0.388263924551769	0	0.444406691658357	0.459857748367684	0.394005224988756	0.38984898170816	0.387440269498364
pl_WR_0041	0.320916138971337	0.428433593319458	0.233192998262418	0.251924073379424	0.429615314180789	0.287690078907486	0.332801479920497	0.472021356850425	0.343668927541471	0.382115811432152	0.354148345447222	0.2844889272415	0.341893532820326	0.338697388781307	0.346399096766744	0.459731544684636	0.287529674657848	0.276928056734368	0.652374889272486	0.401277623586529	0.37376331238555	0.362938414670857	0.395425352131371	0.331822741692418	0.354411578213952	0.475244558276155	0.342344433687836	0.274792405401241	0.313890359061	0.383234774279375	0.433205666812127	0.391558328163782	0.379200124305034	0.365965693621502	0.381804886890645	0.387971524496644	0.526961218255618	0.38710069487413	0.299409598133934	0.346749689998084	0.444406691658357	0	0.410358199557549	0.350309848819334	0.373908914256187	0.362892901805111
pl_WT_0032	0.356395247096638	0.346874471514404	0.232664336585171	0.25200895829685	0.37281154332152	0.263853836406258	0.314452415767865	0.407290816245016	0.378127802141223	0.297149839715538	0.36203446091112	0.311390968538878	0.350690528979157	0.287015115571947	0.326341341196247	0.406772161725995	0.291944483449578	0.28231962341559	0.6413273942549	0.303104531021121	0.29167623318847	0.290496375085604	0.407126753433479	0.254475774735329	0.282403328790521	0.395968108948945	0.312567150490168	0.270046095361892	0.340976137101724	0.356761936101185	0.447651788460679	0.282059467284403	0.39677783921391	0.275276047901	0.416520517239983	0.353486112354503	0.46329193039958	0.399768926605157	0.307146421465667	0.344532840539868	0.459857748367684	0.410358199557549	0	0.359298458783475	0.358599605459876	0.378877776398497
pl_WY_0033	0.301168744939329	0.378475536991205	0.199488074792777	0.215723904260362	0.378245236318696	0.247663383247671	0.287703647616228	0.416468521305901	0.294832072217824	0.336879612792779	0.309223237778359	0.242180660819538	0.296998312402568	0.296770320082395	0.302091672073482	0.40925068275804	0.249021844707808	0.239128071595284	0.603986984111603	0.353541267356405	0.326663442612756	0.317376374595774	0.347695271390715	0.289342711543799	0.310513766886701	0.421202663119785	0.29611791683852	0.235324149143632	0.285334553676085	0.338854487034889	0.384100464972413	0.346946329432993	0.333156494477987	0.318570325880007	0.35866800704766	0.340653909880819	0.471118208260606	0.332650851629353	0.257971270285813	0.30170528713966	0.394005224988756	0.350309848819334	0.359298458783475	0	0.327300652533562	0.315262331735657
pl_YO_0034	0.320794181352741	0.377443793416587	0.21626111910594	0.234591021312921	0.373563357778852	0.260029721636987	0.285811739003134	0.412631833898621	0.324669741713435	0.333902934251235	0.305600649515386	0.266196656306525	0.293985931478627	0.289526905864876	0.313190524937291	0.404012882570967	0.24941632089304	0.240467320480104	0.604303683030366	0.35055332467335	0.32587549489983	0.317772851259154	0.343623642105065	0.289793645302388	0.311527138451071	0.421816979491218	0.29889664488035	0.251704846056022	0.306895758283855	0.347465514863233	0.379582878895165	0.342491536629284	0.353391754489205	0.317962062847748	0.378062327310569	0.336748797918073	0.465212879666273	0.349498629525709	0.251515921267511	0.318895177702329	0.38984898170816	0.373908914256187	0.358599605459876	0.327300652533562	0	0.330651455704265
pl_ZC_0035	0.307906249122445	0.396066089126993	0.211693224483686	0.228992823881005	0.388467222065255	0.260962781504754	0.291413900921723	0.427728893200446	0.29991032615102	0.354138482555666	0.300363141406527	0.243455795422257	0.288737424442438	0.302911729012495	0.308795682641853	0.41355514950375	0.242929409852392	0.234000107163472	0.602043947098919	0.373080394671942	0.343183803566085	0.332623459550727	0.339971090066992	0.306384650479809	0.326306612220744	0.438646847216097	0.305177153568567	0.242853205217673	0.293614123492546	0.349292181902156	0.374383617016084	0.364083052782045	0.333875910090834	0.337901259658402	0.365646891907708	0.34971091741278	0.479807177608154	0.331321590844711	0.253165599250543	0.310030752962443	0.387440269498364	0.362892901805111	0.378877776398497	0.315262331735657	0.330651455704265	0
